# Drought escape as an adaptive strategy across an aridity gradient in wild sunflower

**DOI:** 10.64898/2026.05.26.728009

**Authors:** Rajesh Neupane, Brennan R. Silva, Louis S. Santiago, Kate Ostevik

## Abstract

**Premise:** Drought is intensifying in many regions under climate change, affecting plant growth, phenology, and resource allocation. Plants cope with water limitation through strategies such as escape, avoidance, and tolerance, but how these strategies are reflected in trait variation across natural drought gradients remains poorly understood. We examined how drought-related traits vary across a drought gradient in wild sunflower (*Helianthus annuus* L.).

**Methods:** We conducted a common-garden experiment using 19 wild sunflower populations collected across Southern California spanning a climatic moisture deficit gradient. We quantified growth, phenology, morphology, biomass allocation, and physiological traits and evaluated their relationships with climatic moisture deficit and soil variables using regression and correlation analyses.

**Results:** Populations from drier environments exhibited coordinated shifts in life-history strategy, combining faster growth, earlier flowering, and increased reproductive output. These changes were coupled with reduced allocation to roots and structural tissues and diminished investment in traits that buffer plant water status, as reflected in declines in relative water content and higher (less negative) leaf water potentials. Ordinal modeling further indicated that populations from drier environments had a greater probability of severe wilting under drought stress. Together, these patterns are consistent with a drought escape strategy rather than drought avoidance or drought tolerance.

**Conclusion:** Our results suggest that increasing aridity can favor integrated drought escape strategies characterized by rapid growth and early reproduction. These coordinated shifts reveal trade-offs between fast life-history strategies and investment in traits associated with drought resistance, highlighting how environmental gradients shape adaptive trait syndromes in wild plant populations.
