## Supplementary Tables for "Drought escape as an adaptive strategy across an aridity gradient in wild sunflower"

### Sheet: Appendix S1 Pop Coordinates
Appendix S1: Geographic coordinates and historical climatic moisture deficits (1990-2020) of source populations. Masl indicates meters above sea level.
Population ID	Latitude	Longitude	CMD (mm)	Elevation (masl)
1	34.0202	-117.48	1246	267
2	34.1673	-117.334	1156	447
3	34.2546	-117.449	978	860
4	34.3161	-117.465	978	1003
5	33.9276	-116.816	1232	614
6	33.1774	-116.69	1056	939
7	34.0055	-117.339	1286	286
8	33.6093	-117.172	1329	484
9	33.5093	-117.156	1244	311
10	33.634	-117.171	1339	472
11	33.6778	-117.17	1357	439
12	33.65	-117.171	1349	451
13	33.7188	-117.189	1353	439
14	33.7344	-117.189	1350	437
15	33.755	-117.191	1344	433
16	33.843	-117.226	1318	445
17	33.9827	-117.265	1213	556
18	34.0152	-117.455	1254	282
19	34.1436	-117.699	1049	537

### Sheet: Appendix S2 Model Selection
Appendix S2: Summary of mixed-effects model selection (AIC values & LRTs) and model statistics. AIC cells are color-coded based on their values where darker colors denote lower AIC. SE stands for standard error.
	Model Selection (AIC values)							Likelihood Ratio Test: Intercept vs Best Model1				Likelihood Ratio Test: Best Model1 vs Best Model2				CMD Model Statistics				PC1 Model Statistics				PC2 Model Statistics				CMD + PC1 Model Statistics						CMD + PC2 Model Statistics
Phenotypes	Intercept	CMD	Soil PC1	Soil PC2	PC1+PC2	CMD+PC1	CMD+PC2	Best Model1	χ²	df	P	Best Model2	χ²	df	P	Marginal R2	Conditional R2	CMD β	CMD β SE	Marginal R2	Conditional R2	PC1 β	PC1 β SE	Marginal R2	Conditional R2	PC2 β	PC2 β SE	Marginal R2	Conditional R2	CMD β	CMD β SE	PC1 β	PC1 β SE	Marginal R2	Conditional R2	CMD β	CMD β SE	PC2 β	PC2 β SE
Plant Height	1508.55	1488.37	1508.69	1508.71	1508.62	1490.09	1484.23	CMD	22.1825	1	<0.001	CMD+PC2	6.14139	1	0.0132053	0.465	0.662	0.231905	0.0354394	0.0717596	0.662001	4.97875	3.55214	0.0751519	0.664098	-5.4741	3.93951	0.484339	0.655327	0.226065	0.036888	1.13642	2.13785	0.541795	0.654325	0.231086	0.0300355	-5.12729	1.90149
Height Growth Rate	218.099	205.738	219.206	219.348	220.396	207.737	206.391	CMD	14.3604	1	<0.001	CMD+PC2	1.34729	1	0.245752	0.23306	0.390808	0.00213522	<0.001	0.0229929	0.383026	0.0364126	0.0380392	0.0204787	0.385066	-0.0368595	0.0421643	0.239287	0.374989	0.00214091	0.000480722	-0.0010506	0.0276133	0.254383	0.377276	0.00212836	0.000443372	-0.0326578	0.0277731
SLA	51.187	47.1859	47.7469	50.7738	46.019	46.1818	46.2354	CMD	6.00112	1	0.0142968	CMD+PC2	2.95045	1	0.0858534	0.042	0.05	0.00047202	<0.001	0.0400534	0.0400534	0.0247925	0.00971766	0.0197714	0.0472303	-0.0186692	0.0117783	0.0617355	0.0617355	0.00035637	0.000187671	0.0178902	0.0102725	0.0614128	0.0614128	0.000470355	0.000175562	-0.0177653	0.010294
Leaf Angle	1299.68	1294.33	1301.33	1297.49	1298.99	1296.27	1289.83	CMD	7.351	1	0.00670254	CMD+PC2	6.4969	1	0.0108063	0.107	0.276	0.0427091	0.0142464	0.00687025	0.258686	0.584518	0.988173	0.0775268	0.261808	-2.10936	0.968779	0.110124	0.254952	0.0438622	0.0149516	-0.211187	0.857499	0.184167	0.255607	0.0423945	0.0118473	-2.0662	0.728998
Days to Flowering	822.877	819.194	824.526	824.656	826.151	821.105	820.43	CMD	5.68262	1	0.0171338	CMD+PC2	0.764618	1	0.381887	0.068	0.218	-0.041234	0.0169353	0.00781855	0.165671	-0.435966	0.729603	0.00509886	0.166647	0.387412	0.820461	0.0676582	0.196799	-0.0432955	0.018278	0.219828	0.735457	0.0749843	0.189833	-0.0431623	0.0168209	0.662958	0.741971
Flowering Probability	124.175	110.142	124.755	123.85	124.212	112.045	106.474	CMD	16.0329	1	<0.001	CMD+PC2	5.668	1	0.0172771	0.339	0.642	0.00239189	<0.001	0.0526922	0.624861	0.0497268	0.0409524	0.0891289	0.627844	-0.0695576	0.0442284	0.37977	0.613667	0.00234638	0.000491336	0.00891604	0.0285166	0.455131	0.611812	0.00237941	0.000400294	-0.065658	0.0254397
Number of Buds	551.101	533.079	551.291	551.32	551.297	534.826	529.806	CMD	20.0221	1	<0.001	CMD+PC2	5.27289	1	0.0216601	0.636	0.778	0.0106635	0.00177829	0.0696459	0.661636	0.232365	0.168519	0.0728986	0.663294	-0.255275	0.186759	0.457047	0.654941	0.0103864	0.00185236	0.0542029	0.107469	0.513882	0.652995	0.010612	0.00153784	-0.242023	0.0977221
Number of Flowers	490.569	476.159	490.098	491.712	491.085	477.457	476.301	CMD	16.4097	1	<0.001	CMD+PC2	1.85833	1	0.172817	0.549	0.641	0.00602791	0.00116922	0.0705747	0.469045	0.160887	0.0990306	0.0271607	0.468222	-0.106825	0.11415	0.315267	0.462337	0.00571576	0.00121153	0.0588059	0.0698001	0.324377	0.457688	0.00600762	0.00111338	-0.0978667	0.0700861
Root: Shoot Ratio	-398.1	-399.547	-397.868	-397.68	-397.642	-398.364	-399.415	CMD	3.44687	1	0.0633716	CMD+PC2	1.86832	1	0.171668	0.112	0.519	-0.000211605	<0.001	0.0572913	0.537682	-0.00903003	0.00664455	0.0547745	0.537282	0.00945791	0.00735635	0.124136	0.532975	-0.000182132	0.000110843	-0.005873	0.00644667	0.147844	0.527712	-0.000209673	0.000102288	0.00922233	0.00656201
LDMC	-787.743	-792.455	-788.322	-789.625	-790.804	-791.027	-794.449	CMD	6.71139	1	0.00957992	CMD+PC2	3.99475	1	0.0456422	0.042	0.042	-3.2008e-05	<0.001	0.0163924	0.0163924	-0.00109311	0.000677942	0.0245739	0.0245739	0.00143372	0.000723207	0.0456134	0.0456134	-2.85115e-05	1.30452e-05	-0.000540896	0.000714054	0.0663134	0.0663134	-3.18747e-05	1.20691e-05	0.00142345	0.000707669
Leaf Water Potential	60.8704	49.0933	59.9312	62.2581	61.0808	50.0482	49.9362	CMD	13.7771	1	<0.001	CMD+PC2	1.15707	1	0.282073	0.145	0.206	0.00092817	<0.001	0.0440801	0.183079	0.0278121	0.015413	0.0101682	0.185705	-0.0143145	0.0181255	0.156417	0.195773	0.000851679	0.000218312	0.0127423	0.0122392	0.15541	0.194377	0.000925059	0.000205352	-0.0136212	0.0124301
Turgor Loss Point	-15.9597	-14.2498	-14.0713	-14.0934	-12.2052	-12.2859	-12.3786	CMD	0.290105	1	0.590153	CMD+PC2	0.128778	1	0.719703	0.005	0.005	-0.000112785	<0.001	0.00198997	0.00198997	-0.00409039	0.0122409	0.00238463	0.00238463	0.00497464	0.0135969	0.00580744	0.00580744	-0.000101074	0.000217964	-0.00241981	0.012738	0.00745166	0.00745166	-0.000111706	0.000208917	0.00487038	0.0135643
Leaf Thickness	37.0539	20.393	38.6973	37.7745	39.36	21.8567	18.6803	CMD	18.6609	1	<0.001	CMD+PC2	3.7127	1	0.054	0.246	0.335	-0.00118783	<0.001	0.00828404	0.32388	-0.011878	0.0197535	0.0304281	0.325482	0.0244176	0.0211614	0.251749	0.321113	-0.00124074	0.000223407	0.00933994	0.012681	0.277474	0.317765	-0.0011793	0.000190849	0.0240536	0.0116044
Leaf Temperature	627.137	624.627	629.12	627.894	629.884	625.559	624.967	CMD	4.51024	1	0.0336926	CMD+PC2	1.66024	1	0.197571	0.04	0.097	0.00285505	0.00128139	0.000179612	0.0765507	-0.0104506	0.0800227	0.0130159	0.072875	-0.095266	0.0825072	0.0480055	0.076895	0.00332566	0.0013047	-0.0782599	0.0726732	0.0533746	0.0767716	0.00282759	0.00120372	-0.097953	0.0719779
Relative Water Content	845.373	843.542	844.99	843.019	841.7	844.417	840.007	PC2	4.35379	1	0.0369266	CMD+PC2	5.53528	1	0.0186368	0.042	0.15	-0.00609573	0.0028875	0.0307242	0.143109	-0.278621	0.175802	0.054355	0.145512	0.397454	0.180975	0.0578295	0.135908	-0.0050736	0.00299887	-0.181195	0.169863	0.09643	0.132054	-0.00621346	0.00249455	0.379524	0.150474
Stem Diameter	463.29	446.492	463.997	464.214	464.794	448.443	445.526	CMD	18.7979	1	<0.001	CMD+PC2	2.96648	1	0.0850068	0.302	0.442	-0.00547026	<0.001	0.0361306	0.430223	-0.10269	0.0883589	0.0319375	0.432381	0.103585	0.098228	0.310557	0.430455	-0.00539884	0.00102611	-0.0131635	0.0589161	0.337846	0.428067	-0.00544158	0.000896728	0.101344	0.0558722
Chlorophyll Content	718.012	719.237	714.675	717.864	713.536	716.601	719.032	PC1	5.33699	1	0.0208775	CMD+PC1	4.63657	1	0.0312975	0.013	0.284	0.00236169	0.00264653	0.0924469	0.262491	0.337262	0.135103	0.0422402	0.264819	-0.244354	0.162704	0.0939604	0.26267	0.000671184	0.00246575	0.325334	0.141736	0.0547793	0.262326	0.0023265	0.00251024	-0.241391	0.158464
Petiole Length	554.311	536.826	556.135	554.582	556.365	537.604	533.672	CMD	19.485	1	<0.001	CMD+PC2	5.15347	1	0.0232	0.267	0.36	-0.00653557	0.00113172	0.00431382	0.348638	-0.0451052	0.107303	0.0427883	0.351664	0.152535	0.113147	0.278856	0.347054	-0.0069582	0.00115948	0.0739646	0.0658391	0.311342	0.348645	-0.00651353	0.000979748	0.147428	0.0595305
Petiole Cross-Sectional Area	953.559	940.665	954.284	952.541	952.964	942.584	935.79	CMD	14.8936	1	<0.001	CMD+PC2	6.87528	1	0.00873962	0.281	0.486	-0.0260205	0.00543814	0.0384859	0.47699	-0.521952	0.45314	0.091128	0.483823	0.865613	0.478923	0.292726	0.472085	-0.0255304	0.00569283	-0.0934642	0.328786	0.36979	0.474788	-0.0259206	0.00454054	0.817781	0.284507
Wilting Score	275.879	260.094	275.952	276.536	276.426	261.787	258.713	CMD	17.7849	1	<0.001	CMD+PC2	3.38131	1	0.0659396	0.334412	0.517669	0.00336072	0.00345463	0.0604231	0.516998	0.077966	0.0547362	0.0454081	0.517714	-0.0724525	0.0614193	0.350527	0.507711	0.00325297	0.000638719	0.0204594	0.0368642	0.382526	0.504448	0.00334818	0.000556936	-0.0676188	0.0350592

### Sheet: Appendix S3 Variance Partition
Appendix S3: Variance partitioning of plant functional traits among climatic and edaphic factors. Cells are color-coded based on their values where darker colors denote greater fractions.
Trait	CMD	(PC1+PC2)	CMD+(PC1+PC2)	Residuals
Plant Height	0.398881	0.056067	0.0891983	0.455854
Height Growth Rate	0.211878	0.00118628	0.0281547	0.758781
SLA	0.0142718	0.0273729	0.0227888	0.935567
Leaf Angle	0.0980715	0.063916	0.00786882	0.830144
Days to Flowering	0.0461435	4.2491e-05	-0.00272381	0.956538
Flowering Probability	0.334165	0.062688	0.0563277	0.546819
Number of Buds	0.376112	0.0588193	0.0794751	0.485594
Number of Flowers	0.239588	0.0175861	0.0650149	0.677811
Root: Shoot Ratio	0.0726071	0.0573889	0.0393435	0.830661
LDMC	0.0213552	0.0172487	0.0143101	0.947086
Leaf Water Potential	0.0976022	0.00882363	0.0416742	0.8519
Turgor Loss Point	-0.0156118	-0.0351787	0.00259889	1.04819
Leaf Thickness	0.227714	0.0241703	0.0118926	0.736223
Leaf Temperature	0.0413042	0.0113789	-0.00855525	0.955872
Relative Water Content	0.0235445	0.0460282	0.0207095	0.909718
Stem Diameter	0.246078	0.0278088	0.0538409	0.672272
Chlorophyll Content	-0.00482058	0.10997	0.0195367	0.875314
Petiole Length	0.265389	0.0391245	0.00131683	0.694169
Petiole Cross-Sectional Area	0.239791	0.0666736	0.0563779	0.637158
Wilting Score	0.285325	0.0308141	0.0622291	0.621632

### Sheet: Appendix S4 Merging Populations
Appendix S4: Summary of mixed-effects model selection (AIC values) and climatic moisture deficit (CMD) effect statistics for plant traits, conducted after pooling specific populations (IDs 8, 10, 12 as one, and 13, 14, and 15 as another).
	Model Selection (AIC values)							CMD Effect Statistics
Phenotypes	Intercept	CMD	Soil PC1	Soil PC2	PC1+PC2	CMD+PC1	CMD+PC2	Marginal R2	Conditional R2	β	SE	t	df	P
Plant Height	1499.74	1487.39	1499.98	1500.25	1500.18	1488.34	1485.85	0.436751	0.644292	0.220437	0.04	5.26168	1	<0.001
Height Growth Rate	218.05	209.04	219.4	219.675	219.517	211.032	210.616	0.233991	0.357139	0.00212875	<0.001	4.33936	1	<0.001
SLA	50.6	47.19	46.7836	50.7672	46.019	46.3054	47.6078	0.0434983	0.0434983	0.00047202	<0.001	2.66352	1	0.02
Leaf Angle	1300.81	1297.91	1301.31	1298.66	1299.54	1299.3	1293.58	0.0875602	0.210884	0.0379078	0.01	2.55176	1	0.0269
Days to Flowering	827.01	823.91	827	825.419	830.725	825.69	820.058	0.0611868	0.12789	-0.0389715	0.02	-2.2991	1	0.0239
Flowering Probability	112.77	104.88	112.988	111.88	116.281	105.949	101.608	0.320517	0.622913	0.00221644	<0.001	3.82336	1	0.0017
Number of Buds	538.87	528.07	538.595	538.266	542.653	528.513	524.351	0.394621	0.652168	0.00988791	<0.001	4.57218	1	<0.001
Number of Flowers	490.23	478.69	489.019	490.366	493.669	478.402	477.459	0.279621	0.418599	0.00573609	<0.001	4.63433	1	<0.001
Root: Shoot Ratio	-405.39	-404.86	-405.287	-404.523	-404.536	-404.23	-403.998	0.0554307	0.562813	-0.00016621	<0.001	-1.25391	1	0.2243
LDMC	-787.74	-792.45	-788.61	-788.212	-790.804	-790.773	-792.231	0.0421038	0.0421038	-3.2008e-05	<0.001	-2.61857	1	0.0096
Leaf Water Potential	62.89	50.81	61.8757	64.8791	62.7514	51.8418	52.7157	0.147997	0.160111	0.000933788	<0.001	4.84899	1	<0.001
Turgor Loss Point	-15.96	-14.25	-14.1885	-14.6245	-12.2052	-12.3269	-12.8184	0.00516682	0.00516682	-0.000112785	<0.001	-0.5393	1	0.5902
Leaf Thickness	29.16	18.09	30.6041	28.7094	32.5981	20.0852	13.3721	0.227694	0.314591	-0.00111973	<0.001	-4.68817	1	<0.001
Leaf Temperature	629.01	625.76	630.99	627.658	631.424	625.807	624.385	0.0406282	0.0489025	0.00287622	<0.001	2.45777	1	0.022
Relative Water Content	846.28	845.03	845.449	842.25	843.73	845.399	838.236	0.0420273	0.101049	-0.0059321	<0.001	-2.05595	1	0.0712
Stem Diameter	466.12	451.66	466.222	466.483	469.683	452.627	449.256	0.293203	0.385741	-0.0053154	<0.001	-5.35043	1	0
Chlorophyll Content	722.41	723.61	717.775	723.681	719.187	719.719	724.939	0.0170883	0.259841	0.00271257	<0.001	0.906462	1	0.3701
Petiole Length	550.42	537.41	551.891	548.757	553.852	539.404	530.351	0.263099	0.347714	-0.0064458	<0.001	-5.13328	1	<0.001
Petiole Cross-Sectional Area	949.93	941.32	950.55	947.988	951.123	942.798	936.015	0.261375	0.468064	-0.024881	0.01	-3.9206	1	0.0011
Wilting Score	270.344	261.483	269.692	270.963	272.276	261.507	260.92	0.292214	0.479905	0.00306098	<0.001	4.31322	1	<0.001

### Sheet: Appendix S5 Interactions
Appendix S5: Significance of the interaction between CMD and initial plant height on plant traits. P values were derived from Likelihood Ratio Tests (LRT) comparing additive versus interaction models. Significant interaction effects (P < 0.05) are bolded.
	Likelihood Ratio Test: CMD+Pht1 vs CMD*Pht1			CMD + Pht1 Model Statistics						CMD * Pht1 Model Statistics
Phenotypes	χ²	df	P	Marginal R2	Conditional R2	CMD β	CMD β SE	Pht1 β	Pht1 β SE	Marginal R2	Conditional R2	CMD β	CMD β SE	Pht1 β	Pht1 β SE	CMD * Pht1 β	CMD * Pht1 β SE
Plant Height	7.06522	1	0.007859	0.567317	0.66578	0.159245	0.032244	0.659842	0.143917	0.57472	0.700082	0.26145	0.049722	7.8105	2.58819	-0.00546568	0.00196817
Height Growth Rate	7.06522	1	0.007859	0.259649	0.428126	0.00279378	0.000565685	-0.00596768	0.00252486	0.290323	0.499518	0.00458685	0.000872316	0.119482	0.0454068	-9.58891e-05	3.45293e-05
SLA	0.0340044	1	0.8537	0.104067	0.104067	-1.13879e-05	0.000227113	0.00428724	0.00131999	0.104262	0.104262	-6.45058e-05	0.00036679	0.000780857	0.0190595	2.68731e-06	1.45723e-05
Leaf Angle	0.0375737	1	0.8463	0.226171	0.283294	0.00621246	0.0138446	0.328346	0.0740798	0.226926	0.282759	0.0094604	0.0217867	0.556715	1.16663	-0.000174095	0.000889382
Days to Flowering	1.92561	1	0.1652	0.216951	0.260422	-0.0109464	0.0157186	-0.294783	0.0665918	0.234784	0.27706	-0.0401201	0.0260907	-1.80851	1.08779	0.00115164	0.000826104
Flowering Probability	3.5354	1	0.06007	0.480707	0.61471	0.00149482	0.000417451	0.00813649	0.00179605	0.489736	0.632495	0.00235946	0.000617263	0.0693435	0.032282	-4.67089e-05	2.45506e-05
Number of Buds	1.34141	1	0.2468	0.560399	0.663694	0.00686784	0.0015387	0.0343426	0.00680693	0.563367	0.668247	0.00883481	0.00228178	0.174164	0.120634	-0.000106624	9.17644e-05
Number of Flowers	0.298605	1	0.5848	0.506961	0.590769	0.00179474	0.00108441	0.0381563	0.00518379	0.508841	0.589198	0.00111211	0.00163855	-0.0103356	0.0878305	3.69655e-05	6.68559e-05
Root: Shoot Ratio	1.03662	1	0.3086	0.172485	0.515813	-6.85693e-05	0.00010263	-0.00129824	0.000362598	0.17876	0.531117	-0.000167565	0.000141268	-0.0084205	0.00694847	5.42794e-06	5.28123e-06
LDMC	1.61028	1	0.2045	0.0478081	0.0478081	-2.17849e-05	1.61348e-05	-9.06672e-05	9.37762e-05	0.0575831	0.0575831	-4.76883e-05	2.59275e-05	-0.00180059	0.00134727	1.31049e-06	1.03008e-06
Leaf Water Potential	0.00183423	1	0.9658	0.151107	0.195248	0.000795386	0.000264906	0.00118445	0.00145349	0.151087	0.195115	0.000809386	0.000420835	0.00214535	0.0224339	-7.34315e-07	1.71121e-05
Turgor Loss Point	0.0116886	1	0.9139	0.00548009	0.00548009	-8.70529e-05	0.000285051	-0.000265885	0.00200182	0.00568763	0.00568763	-4.20811e-05	0.000504229	0.00238896	0.0246361	-2.06696e-06	1.91173e-05
Leaf Thickness	6.51226	1	0.01071	0.251432	0.31498	-0.0011262	0.000257348	-0.00054392	0.00135946	0.287791	0.335533	-0.00187656	0.00038598	-0.0541788	0.020649	4.08185e-05	1.57438e-05
Leaf Temperature	4.32169	1	0.03763	0.0433965	0.0782921	0.00215106	0.00160567	0.00624069	0.00896658	0.0736886	0.0850322	0.00610899	0.00241238	0.280599	0.126435	-0.000209298	9.65978e-05
Relative Water Content	0.258719	1	0.611	0.125187	0.186434	0.000861468	0.00332115	-0.0627934	0.0178492	0.127732	0.186552	-0.00121531	0.0052214	-0.205045	0.279354	0.000108711	0.000212991
Stem Diameter	0.170359	1	0.6798	0.383375	0.427088	-0.00326313	0.000939771	-0.0196379	0.00504559	0.382962	0.429914	-0.00377055	0.00149461	-0.0530802	0.0800828	2.56787e-05	6.10453e-05
Chlorophyll Content	5.18235	1	0.02282	0.0415377	0.232336	-0.000349801	0.00280866	0.0248351	0.0129704	0.0931896	0.247479	-0.00754912	0.004038	-0.475359	0.216283	0.000382459	0.000164621
Petiole Length	2.03472	1	0.1537	0.383897	0.385306	-0.00292472	0.00105076	-0.0322061	0.00609229	0.39225	0.39225	-0.00479722	0.00167611	-0.156748	0.0870957	9.53713e-05	6.65904e-05
Petiole Cross-Sectional Area	0.106015	1	0.7447	0.404768	0.479878	-0.0133657	0.00488084	-0.115152	0.0245686	0.404773	0.481021	-0.0152744	0.00757269	-0.247558	0.406916	0.000101183	0.000309882
Wilting Score	2.61024	1	0.1062	0.48119	0.552493	0.00165138	0.0005517	0.0154567	0.00274059	0.487603	0.571065	0.00275169	0.000867696	0.0921421	0.0465143	-5.85894e-05	3.54066e-05
